# CD8^+^ T cell signature in acute SARS-CoV-2 infection identifies memory precursors

**DOI:** 10.1101/2021.07.22.453029

**Authors:** Sarah Adamo, Jan Michler, Yves Zurbuchen, Carlo Cervia, Patrick Taeschler, Miro E. Raeber, Simona Baghai Sain, Jakob Nilsson, Andreas E. Moor, Onur Boyman

## Abstract

Immunological memory is a hallmark of adaptive immunity and facilitates an accelerated and enhanced immune response upon re-infection with the same pathogen^1,2^. Since the outbreak of the ongoing coronavirus disease 19 (COVID-19) pandemic, a key question has focused on whether severe acute respiratory syndrome coronavirus 2 (SARS-CoV-2)-specific T cells stimulated during acute infection give rise to long-lived memory T cells^3^. Using spectral flow cytometry combined with cellular indexing of transcriptomes and T cell receptor (TCR) sequencing we longitudinally characterize individual SARS-CoV-2-specific CD8^+^ T cells of COVID-19 patients from acute infection to one year into recovery and find a distinct signature identifying long-lived memory CD8^+^ T cells. SARS-CoV-2-specific memory CD8^+^ T cells persisting one year after acute infection re-express CD45RA and interleukin-7 receptor α (CD127), upregulate T cell factor-1 (TCF1), and maintain low CCR7, thus resembling CD45RA^+^ effector-memory T (T_EMRA_) cells. Tracking individual clones of SARS-CoV-2-specific CD8^+^ T cells, we reveal that an interferon signature marks clones giving rise to long-lived cells, whereas prolonged proliferation and mammalian target of rapamycin (mTOR) signaling are associated with clone contraction and disappearance. Collectively, we identify a transcriptional signature differentiating short-from long-lived memory CD8^+^ T cells following an acute virus infection in humans.

---

The COVID-19 pandemic has taken an unprecedented toll on global health and economy, impacting billions of lives all over the world. Importantly, the ongoing vaccination efforts appear to curtail the spread of SARS-CoV-2 and prevent severe disease, even as new virus variants emerge^4,5^. Yet, a prevailing question concerns whether and how exposure to SARS-CoV-2 by infection or immunization might result in long-term protective immunity.

The immune system reacts to an acute virus infection by mounting a rapid innate immune response, which is typically followed by stimulation of adaptive immune cells, including T cells and antibody-producing B cells. On encountering their cognate antigen on antigen-presenting cells, antigen-specific T cells vigorously proliferate and differentiate into effector cells aimed at controlling the pathogen and killing virus-infected host cells. Following elimination of the virus, 90-95% of effector T cells undergo apoptosis, whereas some antigen-specific T cells survive to become long-lived memory T cells able to protect the host from re-infection with the same pathogen^2^. While antigen-specific effector T cell responses are generated during acute SARS-CoV-2 infection^6–8^ and persist for several months^9–11^, little is known about the factors instructing individual effector T cell clones on their development to long-lived memory T cells in humans following an acute viral infection, as most of our current knowledge stems from animal studies^12^, *in vitro* experiments using human T cells^13^, or humans following vaccination^14,15^.

To determine which CD8^+^ T cell features present during acute infection are predictive of acquisition of memory and persistence several months after infection, we profiled SARS-CoV-2-specific CD8^+^ T cells directly *ex vivo* by using spectral flow cytometry, single cell RNA sequencing (scRNAseq) and TCR sequencing during acute COVID-19 as well as six and 12 months after primary infection.
