## Supplementary Dataset 1 for "CD8^+^ T cell signature in acute SARS-CoV-2 infection identifies memory precursors"

### Sheet: Sheet 1
Cell_ID	TCR(AA)	Cell count total	Perist. clone	Time point	Cell count CoV2-Dex+	CoV2-Dex+ (%)	CoV2-Dex+ (% with values)
Set1_AAAGCAAGTAGGAGTC-1	CAERVDRGSTLGRLYF_CASSPTGMYEQYF	8	yes	Acute	1	12.5	12.5 ( 1 of 8 )
Set1_AACCGCGCAAATCCGT-1	CAASAEYNNNDMRF_CASSPGISSYNEQFF	2	no	Acute	1	100	100 ( 2 of 2 )
Set1_AACGTTGCAAAGCAAT-1	NA_CASSAGTGAGYTF	1	no	Acute	1	100	100 ( 1 of 1 )
Set1_AACGTTGGTTAGGGTG-1	CAVRGTLTGGGNKLTF_CASSALGDSNQPQHF	40	yes	Acute	1	2.5	2.5 ( 1 of 40 )
Set1_AACTCAGAGGATGCGT-1	CALSEHEYNFNKFYF_CASSQVIGNQPQHF	5	no	Acute	1	100	100 ( 5 of 5 )
Set1_ACGCAGCGTTCGCGAC-1	CAELTGGGNKLTF_CATGGLAGDPDTQYF	1	no	Acute	1	100	100 ( 1 of 1 )
Set1_ACGCCAGTCTGACCTC-1	CAASAEYNNNDMRF_CASSPGISSYNEQFF	2	no	Acute	1	100	100 ( 2 of 2 )
Set1_ACTGAACGTTACGTCA-1	NA_CASSDRGAGTDTQYF	2	no	Acute	1	50	50 ( 1 of 2 )
Set1_AGATCTGCATGAAGTA-1	CALGGSQGNLIF_CASSFRSGNDEQYF	1	no	Acute	1	100	100 ( 1 of 1 )
Set1_AGCTCCTAGAAGAAGC-1	CAVGTGGATNKLIF_CASSQSPLREHNEKLFF	1	no	Acute	1	100	100 ( 1 of 1 )
Set1_AGGCCGTCAACCGCCA-1	NA_CASSQELEGLGGYTF	1	no	Acute	1	100	100 ( 1 of 1 )
Set1_AGGGAGTGTAACGTTC-1	CAVGAGAAGNKLTF_CASSKNRDPPEEDIQYF	1	yes	Acute	1	100	100 ( 1 of 1 )
Set1_AGGGAGTGTCCAACTA-1	CALGGYGGATNKLIF_CASSYSRPGTGGTQYF	1	no	Acute	1	100	100 ( 1 of 1 )
Set1_AGGGATGAGCGCCTCA-1	CAVGSEGSNYQLIW_CAILGDTNTDTQYF	1	no	Acute	1	100	100 ( 1 of 1 )
Set1_AGTAGTCAGTACGCCC-1	CAGQGINYQLIW_CASSLWSGRNTGELFF	2	no	Acute	1	50	50 ( 1 of 2 )
Set1_AGTGGGAGTCCCTTGT-1	CAESPGGYQKVTF_CASGFGAGNTIYF	1	no	Acute	1	100	100 ( 1 of 1 )
Set1_AGTGGGATCCGGCACA-1	CAASPLYNFNKFYF_CASSPHPRLAYKETQYF	1	no	Acute	1	100	100 ( 1 of 1 )
Set1_AGTTGGTCATCTCCCA-1	CAMSGYRDNYGQNFVF_CASSFWGFYEQYF	1	no	Acute	1	100	100 ( 1 of 1 )
Set1_ATCCGAATCTTCGGTC-1	CALSDHRGATNKLIF_CASSLGPTYEQYF	1	yes	Acute	1	100	100 ( 1 of 1 )
Set1_ATGCGATTCCGCGCAA-1	CAALPMNRDDKIIF_CATSSRASSYNEQFF	1	no	Acute	1	100	100 ( 1 of 1 )
Set1_ATTATCCCAGACTCGC-1	CAGYSSASKIIF_CASSLTPTDEYGYTF	1	no	Acute	1	100	100 ( 1 of 1 )
Set1_ATTGGACAGTGTTAGA-1	NA_CASSQEPVTDTQYF	9	yes	Acute	1	11.1111	11.11 ( 1 of 9 )
Set1_ATTGGACGTGACCAAG-1	CAVDLITQGGSEKLVF_CASSYSSVRELFF	1	no	Acute	1	100	100 ( 1 of 1 )
Set1_ATTTCTGCAGGCAGTA-1	CAVNRDNQGGKLIF_CASSILRGGAHPNNEQFF	3	no	Acute	1	66.6667	66.67 ( 2 of 3 )
Set1_CAACCAATCCACTGGG-1	CAVNRDNQGGKLIF_CASSILRGGAHPNNEQFF	3	no	Acute	1	66.6667	66.67 ( 2 of 3 )
Set1_CAACCTCGTTATGTGC-1	CAESTGGYQKVTF_CASGFGAGNTIYF	1	no	Acute	1	100	100 ( 1 of 1 )
Set1_CAAGAAAAGTCCCACG-1	CAFMKQEGHTGNQFYF_CASSAGQNYGYTF	2	no	Acute	1	100	100 ( 2 of 2 )
Set1_CAAGATCTCTTGCAAG-1	CALHTGRRALTF_CASSHGTYRDTIYF	1	no	Acute	1	100	100 ( 1 of 1 )
Set1_CACAGGCAGCGTAGTG-1	CALSEHEYNFNKFYF_CASSQVIGNQPQHF	5	no	Acute	1	100	100 ( 5 of 5 )
Set1_CAGATCACAATGAATG-1	NA_CSGRTGLETDGYTF	1	no	Acute	1	100	100 ( 1 of 1 )
Set1_CAGCGACCAACACCTA-1	CAESPGGYQKVTF_NA	1	no	Acute	1	100	100 ( 1 of 1 )
Set1_CAGCGACCACCAGGCT-1	CAASADNNNDMRF_CASSLTIGPGQDYTGELFF	1	no	Acute	1	100	100 ( 1 of 1 )
Set1_CATATGGGTCAGAGGT-1	CAATPMNRDDKIIF_CATSRGLAGVVATGELFF	1	no	Acute	1	100	100 ( 1 of 1 )
Set1_CATCAAGCATTGGCGC-1	CILCDRIYNQGGKLIF_CASSLYQDSTDTQYF	1	no	Acute	1	100	100 ( 1 of 1 )
Set1_CATCCACCATGCTGGC-1	CALRPGVDDKIIF_CASSSSTSTDTQYF	1	no	Acute	1	100	100 ( 1 of 1 )
Set1_CATCGGGTCAACACCA-1	CVGGGSGGYNKLIF_CASSLTLSGANVLTF	1	no	Acute	1	100	100 ( 1 of 1 )
Set1_CATGACAAGAGTACCG-1	CIVRGGTGRRALTF_CASSQEPVTDTQYF	77	yes	Acute	1	3.8961	3.90 ( 3 of 77 )
Set1_CCTCAGTGTTATCGGT-1	CALIRPYSGAGSYQLTF_CASSVGASGSEQYF	1	no	Acute	1	100	100 ( 1 of 1 )
Set1_CGAGAAGTCTATCCCG-1	CALSEHEYNFNKFYF_CASSQVIGNQPQHF	5	no	Acute	1	100	100 ( 5 of 5 )
Set1_CGAGCACCATCCAACA-1	CALDSGYSTLTF_CASSLISGTAGELFF	3	no	Acute	1	66.6667	66.67 ( 2 of 3 )
Set1_CGAGCACTCACATACG-1	CAHMNYGGSQGNLIF_CSVEDQPSGINIQYF	1	no	Acute	1	100	100 ( 1 of 1 )
Set1_CGCGTTTGTCCATGAT-1	CAVNITPGGFKTIF_CASSVGGDQPQHF	1	yes	Acute	1	100	100 ( 1 of 1 )
Set1_CGGCTAGAGCTTTGGT-1	CALISGGYNKLIF_CASSYRASINEQFF	12	yes	Acute	1	25	25 ( 3 of 12 )
Set1_CGGGTCAAGAATTCCC-1	NA_CASSPGLAVYNEQFF	1	no	Acute	1	100	100 ( 1 of 1 )
Set1_CGTAGGCGTCGACTAT-1	CATDFYGQNFVF_CASSLSPSTDTQYF	1	no	Acute	1	100	100 ( 1 of 1 )
Set1_CGTCTACAGCGTTCCG-1	CAASAMNRDDKIIF_CATSLRTGVNQPQHF	1	no	Acute	1	100	100 ( 1 of 1 )
Set1_CGTTCTGAGTCGAGTG-1	CAVPGYSSASKIIF_CASSLNSNQPQHF	1	no	Acute	1	100	100 ( 1 of 1 )
Set1_CTCCTAGTCGAATCCA-1	CAANGGDYKLSF_CASSAPGPLTTQYF	16	yes	Acute	1	6.25	6.25 ( 1 of 16 )
Set1_CTGAAGTCAGATCCAT-1	NA_CASSLGPTYEQYF	1	no	Acute	1	100	100 ( 1 of 1 )
Set1_CTGCTGTGTAGCGTAG-1	CAGGEDYQLTF_CASRDPGQNQPQHF	1	no	Acute	1	100	100 ( 1 of 1 )
Set1_CTGTGCTTCTAACTCT-1	CAFIGGFSGSARQLTF_CASSFLPARTGGGEKLFF	1	no	Acute	1	100	100 ( 1 of 1 )
Set1_CTTTGCGAGAAGGCCT-1	CALDTDKLIF_CASTSGGASWELFF	1	no	Acute	1	100	100 ( 1 of 1 )
Set1_GAAATGATCGGAAACG-1	CALSEHEYNFNKFYF_CASSQVIGNQPQHF	5	no	Acute	1	100	100 ( 5 of 5 )
Set1_GAGCAGACACTGAAGG-1	NA_CASSSSTSTDTQYF	1	no	Acute	1	100	100 ( 1 of 1 )
Set1_GATCTAGGTCAGCTAT-1	CVVNIVGTYKYIF_CASSQSGANEQFF	1	no	Acute	1	100	100 ( 1 of 1 )
Set1_GCATGATGTGCACTTA-1	CALSERFYNFNKFYF_CASSIGDRGPFF	1	no	Acute	1	100	100 ( 1 of 1 )
Set1_GCATGATTCTCTAAGG-1	CIVRGGTGRRALTF_CASSQEPVTDTQYF	77	yes	Acute	1	3.8961	3.90 ( 3 of 77 )
Set1_GCTGCGAGTTTAGCTG-1	CAFMKQEGHTGNQFYF_CASSAGQNYGYTF	2	no	Acute	1	100	100 ( 2 of 2 )
Set1_GGACATTTCAGCATGT-1	CAVRVGDYKLSF_CASSAGQGVAEQYF	1	no	Acute	1	100	100 ( 1 of 1 )
Set1_GGCGACTGTTGCGCAC-1	CALSEHEYNFNKFYF_CASSQVIGNQPQHF	5	no	Acute	1	100	100 ( 5 of 5 )
Set1_GGCGTGTGTCGGCTCA-1	CAYRSRETSGSRLTF_CASSFPWVNSPLHF	2	no	Acute	1	100	100 ( 2 of 2 )
Set1_GGGTTGCTCTTGAGAC-1	CVVGPDLSGGGADGLTF_CASSLTAGITDTQYF	1	no	Acute	1	100	100 ( 1 of 1 )
Set1_GTAGTCACATAAAGGT-1	CASANSGGSNYKLTF_CASSLMEEGNEKLFF	1	no	Acute	1	100	100 ( 1 of 1 )
Set1_GTCGTAATCGAATGGG-1	CAVNRHSGGGADGLTF_CAISESDRGIAYNSPLHF	1	no	Acute	1	100	100 ( 1 of 1 )
Set1_GTCGTAATCTTACCTA-1	CALKFGPGGQNFVF_CASGLPGVIANTGELFF	1	no	Acute	1	100	100 ( 1 of 1 )
Set1_GTGCGGTGTGCGAAAC-1	CAASGGFGNEKLTF_CASSAGDYGYTF	1	yes	Acute	1	100	100 ( 1 of 1 )
Set1_TACCTATTCCGGCACA-1	CALCGSQGNLIF_CASSLRSGTDTQYF	1	yes	Acute	1	100	100 ( 1 of 1 )
Set1_TACGGTATCGTTGACA-1	CAGQPKNTDKLIF_CASSPGAGRNNQPQHF	26	yes	Acute	1	3.84615	3.85 ( 1 of 26 )
Set1_TACTCATAGCGTCAAG-1	CIVRGGTGRRALTF_CASSQEPVTDTQYF	77	yes	Acute	1	3.8961	3.90 ( 3 of 77 )
Set1_TATGCCCCAACCGCCA-1	CALSQDNYGQNFVF_CASSLSTLGAGGTDTQYF	11	no	Acute	1	9.09091	9.09 ( 1 of 11 )
Set1_TCAACGAAGGTCATCT-1	CAMRENTGGFKTIF_CASSEWGQSPGRDTQYF	1	no	Acute	1	100	100 ( 1 of 1 )
Set1_TCAGATGCAGCGATCC-1	CAMRELTTDSWGKLQF_CATSRVSSGRYQETQYF	1	no	Acute	1	100	100 ( 1 of 1 )
Set1_TCCCGATAGGAGTTTA-1	CALISGGYNKLIF_CASSYRASINEQFF	12	yes	Acute	1	25	25 ( 3 of 12 )
Set1_TCGTACCCACAGATTC-1	CAAITMNRDDKIIF_NA	1	no	Acute	1	100	100 ( 1 of 1 )
Set1_TCTGGAATCTCGCTTG-1	CAVRDEPTGRRALTF_CASSPRPGDSSNQPQHF	1	no	Acute	1	100	100 ( 1 of 1 )
Set1_TGACGGCCACCTTGTC-1	CAYRSRETSGSRLTF_CASSFPWVNSPLHF	2	no	Acute	1	100	100 ( 2 of 2 )
Set1_TGAGCCGTCTGGTATG-1	CAVSDSNYQLIW_NA	1	no	Acute	1	100	100 ( 1 of 1 )
Set1_TGAGGGATCTGCAGTA-1	CALDSGYSTLTF_CASSLISGTAGELFF	3	no	Acute	1	66.6667	66.67 ( 2 of 3 )
Set1_TGCGCAGGTAAGTGTA-1	CAGSGGSQGNLIF_CASSSRDGTDTQYF	1	no	Acute	1	100	100 ( 1 of 1 )
Set1_TGGTTCCCAGTGAGTG-1	CALISGGYNKLIF_CASSYRASINEQFF	12	yes	Acute	1	25	25 ( 3 of 12 )
Set1_TGTGTTTTCCATGAGT-1	CALDSGYSTLTF_NA	1	no	Acute	1	100	100 ( 1 of 1 )
Set2_AATCCAGGTAAGCACG-1	CAFYSGGSNYKLTF_CAISESSASGSTDTQYF	3	yes	Recovered	1	33.3333	33.33( 1 of 3 )
Set2_ACACTGAAGTCTTGCA-1	NA_CASTLGDSSYEQYF	1	no	Recovered	1	100	100 ( 1 of 1 )
Set2_ACGGCCATCGGACAAG-1	CAVNITPGGFKTIF_CASSVGGDQPQHF	2	yes	Recovered	1	100	100 ( 2 of 2 )
Set2_ACGGGTCCATCTATGG-1	NA_CASRPPGRDLNQPQHF	1	no	Recovered	1	100	100 ( 1 of 1 )
Set2_ACTGAGTTCGGCCGAT-1	NA_CASRPRLRPEQYF	78	no	Recovered	1	1.28205	1.28 ( 1 of 78 )
Set2_ACTGATGCATTACCTT-1	NA_CASSLILRGRGWNEQFF	1	no	Recovered	1	100	100 ( 1 of 1 )
Set2_AGAATAGGTATTCTCT-1	NA_CSVYRGHTGELFF	39	yes	Recovered	1	2.5641	2.56( 1 of 39 )
Set2_AGAGCTTAGGACACCA-1	CAGQVTGNQFYF_CASSLGAPQETQYF	1	no	Recovered	1	100	100 ( 1 of 1 )
Set2_AGCTCCTGTATTCTCT-1	CAVRDIYNARLMF_CASSFGGSLSTEAFF	27	no	Recovered	1	3.7037	3.70 ( 1 of 27 )
Set2_AGGCCACAGTAGGCCA-1	CALCGSQGNLIF_CASSLRSGTDTQYF	1	yes	Recovered	1	100	100 ( 1 of 1 )
Set2_AGGTCATCATGTAGTC-1	CAASGGFGNEKLTF_CASSAGDYGYTF	2	yes	Recovered	1	100	100 ( 2 of 2 )
Set2_CACCAGGCAGGCGATA-1	CALGGSQGNLIF_CASSYRDGTDTQYF	1	no	Recovered	1	100	100 ( 1 of 1 )
Set2_CAGCTGGTCGATGAGG-1	CVLLYGQNFVF_CASRPPGRDLNQPQHF	1	no	Recovered	1	100	100 ( 1 of 1 )
Set2_CATCAGAGTAAATACG-1	CAGGDKLSF_CASSVEDSGNTIYF	26	yes	Recovered	1	3.84615	3.85 ( 1 of 26 )
Set2_CCGTGGAAGTGTGGCA-1	NA_CASSVGASGSEQYF	1	no	Recovered	1	100	100 ( 1 of 1 )
Set2_CGAGCCATCTAAGCCA-1	CAASGGFGNEKLTF_CASSAGDYGYTF	2	yes	Recovered	1	100	100 ( 2 of 2 )
Set2_CGATGGCCAAACTGTC-1	NA_CSARDPGVVYGYTF	1	no	Recovered	1	100	100 ( 1 of 1 )
Set2_CGCTATCAGGCGATAC-1	CAASGGFGNEKLTF_CASSLDALDKFTTNEKLFF	1	no	Recovered	1	100	100 ( 1 of 1 )
Set2_CGGGTCACAAACCCAT-1	NA_CASSAGDYGYTF	3	no	Recovered	1	100	100 ( 3 of 3 )
Set2_CTAATGGCAATCGGTT-1	CALTGGFKTIF_NA	1	no	Recovered	1	100	100 ( 1 of 1 )
Set2_CTACACCTCCGCGCAA-1	NA_CASSAGDYGYTF	3	no	Recovered	1	100	100 ( 3 of 3 )
Set2_CTCGGGATCCGTTGTC-1	CATDNYGQNFVF_NA	2	no	Recovered	1	100	100 ( 2 of 2 )
Set2_CTTACCGGTCTTTCAT-1	CAVGNFNKFYF_CASSLRQGAPEKLFF	1	no	Recovered	1	100	100 ( 1 of 1 )
Set2_CTTCTCTTCTCGTTTA-1	CALSDGQGNLIF_CASSFPRTDSSYNEQFF	1	no	Recovered	1	100	100 ( 1 of 1 )
Set2_GACTGCGCAGGCAGTA-1	CAVLASGTYKYIF_CASSHDPAPETQYF	1	no	Recovered	1	100	100 ( 1 of 1 )
Set2_GAGCAGACAAGCGAGT-1	CATDNYGQNFVF_NA	2	no	Recovered	1	100	100 ( 2 of 2 )
Set2_GATGCTAAGCGATATA-1	NA_CASSAGDYGYTF	3	no	Recovered	1	100	100 ( 3 of 3 )
Set2_GCATGATGTCGATTGT-1	CAVGAGAAGNKLTF_CASSKNRDPPEEDIQYF	1	yes	Recovered	1	100	100 ( 1 of 1 )
Set2_GCTCTGTAGTTACCCA-1	NA_CASSETSGYTDTQYF	1	no	Recovered	1	100	100 ( 1 of 1 )
Set2_GCTGCAGAGCAGCCTC-1	CAASGDTDKLIF_CATSSSLSGGAFGTQYF	1	no	Recovered	1	100	100 ( 1 of 1 )
Set2_GGAACTTCAAGTCTGT-1	CGVGGNTGKLIF_CASSERTATNEKLFF	1	no	Recovered	1	100	100 ( 1 of 1 )
Set2_GGAACTTCACAAGACG-1	CALSDHRGATNKLIF_CASSLGPTYEQYF	1	yes	Recovered	1	100	100 ( 1 of 1 )
Set2_GGAATAAGTACTCGCG-1	CAVNITPGGFKTIF_CASSVGGDQPQHF	2	yes	Recovered	1	100	100 ( 2 of 2 )
Set2_GGATTACGTCACACGC-1	CAASGGFGNEKLTF_CASSAGQVYGYTF	1	no	Recovered	1	100	100 ( 1 of 1 )
Set2_GTTCTCGTCGTGGACC-1	CAASGDTDKLIF_NA	1	no	Recovered	1	100	100 ( 1 of 1 )
Set2_TACGGTAAGAAGGTGA-1	CAMRDHQTGANNLFF_CASSSSPTYTGTNYGYTF	1	no	Recovered	1	100	100 ( 1 of 1 )
Set2_TCACAAGCAGTCACTA-1	NA_CASGLPGVIANTGELFF	1	no	Recovered	1	100	100 ( 1 of 1 )
Set3_AACTCCCGTTTGTTGG-1	CAAVYNFNKFYF_CASSSIDLGPQHF	2	no	Acute	1	100	100 ( 2 of 2 )
Set3_AACTGGTGTCTAGGTT-1	NA_CASSLQGPPYNEQFF	4	no	Acute	1	100	100 ( 4 of 4 )
Set3_AACTTTCGTGTGCGTC-1	NA_CASSLQGPPYNEQFF	4	no	Acute	1	100	100 ( 4 of 4 )
Set3_AACTTTCGTTATTCTC-1	CAASVGNNAGNMLTF_CASSYQGNRETQYF	1	no	Acute	1	100	100 ( 1 of 1 )
Set3_ACACCAACATGCATGT-1	CAVGMTTDSWGKLQF_CASSYFGGDPGEQYF	5	no	Acute	1	100	100 ( 5 of 5 )
Set3_ACCTTTATCGGAAACG-1	NA_CASTVLAGGYREQFF	1	no	Acute	1	100	100 ( 1 of 1 )
Set3_ACGAGGACATAGACTC-1	CACNAGNMLTF_CASNVGALDYGYTF	2	yes	Acute	1	100	100 ( 2 of 2 )
Set3_ACGAGGATCGGTTCGG-1	CALMSGGYQKVTF_CASSLQGPPYNEQFF	7	yes	Acute	1	100	100 ( 7 of 7 )
Set3_ACGCCAGCAAACAACA-1	CALSEGNTPLVF_CASSPRDTYDEQFF	2	no	Acute	1	100	100 ( 2 of 2 )
Set3_ACGCCAGGTTGTGGCC-1	CALMSGGYQKVTF_CASSLQGPPYNEQFF	7	yes	Acute	1	100	100 ( 7 of 7 )
Set3_ACGCCGACAAGGACAC-1	CVVSDVSGGYNKLIF_CASGTAPNGEQYF	2	yes	Acute	1	50	50 ( 1 of 2 )
Set3_ACGGAGAGTGATGTCT-1	CAVELTGGGNKLTF_CASSLWGQGYEQYF	9	no	Acute	1	100	100 ( 9 of 9 )
Set3_ACGGCCAAGTAACCCT-1	NA_CASSAGQLSYEQYF	1	no	Acute	1	100	100 ( 1 of 1 )
Set3_ACTGCTCCACCCATTC-1	CALMSGGYQKVTF_CASSLQGPPYNEQFF	7	yes	Acute	1	100	100 ( 7 of 7 )
Set3_ACTGCTCTCACCCTCA-1	CALSEGNTPLVF_CASSPRDTYDEQFF	2	no	Acute	1	100	100 ( 2 of 2 )
Set3_AGATCTGTCTCTTGAT-1	NA_CASSVASGGSDEQFF	4	no	Acute	1	100	100 ( 4 of 4 )
Set3_AGCTCTCGTTGGGACA-1	CAGGNAGNNRKLIW_CASSPDSMNTEAFF	1	no	Acute	1	100	100 ( 1 of 1 )
Set3_AGCTTGACAGCGTCCA-1	CASSSGNTPLVF_CASSYHDRGPYNEQFF	1	no	Acute	1	100	100 ( 1 of 1 )
Set3_AGGTCATCATCGGTTA-1	NA_CASSLQGPPYNEQFF	4	no	Acute	1	100	100 ( 4 of 4 )
Set3_AGGTCCGAGACAGAGA-1	CAVPALNTGANSKLTF_CASNPDGDSHEQYF	2	no	Acute	1	100	100 ( 2 of 2 )
Set3_AGTTGGTTCTCTGTCG-1	CAFTTGNQFYF_CASGEYRDYVEQYF	1	no	Acute	1	100	100 ( 1 of 1 )
Set3_ATCATCTAGACGCTTT-1	NA_CASSSRATNEKLFF	1	no	Acute	1	100	100 ( 1 of 1 )
Set3_ATCTGCCGTAGGGTAC-1	CAASSGDGGFKTIF_CASSELGTWLGEQYF	1	no	Acute	1	100	100 ( 1 of 1 )
Set3_ATGTGTGTCCTATGTT-1	CAVELTGGGNKLTF_CASSLWGQGYEQYF	9	no	Acute	1	100	100 ( 9 of 9 )
Set3_ATTGGTGAGCTAACTC-1	NA_CASSLSHSTETQYF	1	no	Acute	1	100	100 ( 1 of 1 )
Set3_CAACCAAGTGCCTGTG-1	CALCCVGNQFYF_CASSPSGPNEKLFF	1	no	Acute	1	100	100 ( 1 of 1 )
Set3_CAAGATCCAGCCTATA-1	CAASGGFGNEKLTF_CASSAGDEGYTF	1	no	Acute	1	100	100 ( 1 of 1 )
Set3_CAAGATCTCACGGTTA-1	CGANPQGGSEKLVF_CASSPAIAALSYEQYF	1	no	Acute	1	100	100 ( 1 of 1 )
Set3_CAAGTTGGTAGAGGAA-1	CALDQTGANNLFF_CASSPGLSYYEQYF	1	no	Acute	1	100	100 ( 1 of 1 )
Set3_CACACTCCAAGTTCTG-1	CALMSGGYQKVTF_CASSLQGPPYNEQFF	7	yes	Acute	1	100	100 ( 7 of 7 )
Set3_CACACTCTCGTTTAGG-1	NA_CASSPRDTYDEQFF	3	no	Acute	1	100	100 ( 3 of 3 )
Set3_CAGCTAACAGGATCGA-1	CAADNFNKFYF_CASSVASGGSDEQFF	2	yes	Acute	1	100	100 ( 2 of 2 )
Set3_CAGCTGGTCTTGCCGT-1	CAVELTGGGNKLTF_CASSLWGQGYEQYF	9	no	Acute	1	100	100 ( 9 of 9 )
Set3_CCATTCGCACGAAACG-1	CAVGMTTDSWGKLQF_CASSYFGGDPGEQYF	5	no	Acute	1	100	100 ( 5 of 5 )
Set3_CCCATACTCCAGAGGA-1	CAMRDPSNAGGTSYGKLTF_CASSLLSGGETQYF	4	no	Acute	1	100	100 ( 4 of 4 )
Set3_CCCTCCTGTCGAAAGC-1	CAVPNFGNEKLTF_CASWGGESSYNEQFF	3	no	Acute	1	100	100 ( 3 of 3 )
Set3_CCTAAAGTCGGCGCTA-1	CAASEAGNTPLVF_CSYFPEGRLGETQYF	1	no	Acute	1	100	100 ( 1 of 1 )
Set3_CCTCAGTTCTAACGGT-1	CAESMGGYNKLIF_CSAREWENTEAFF	2	no	Acute	1	100	100 ( 2 of 2 )
Set3_CCTTACGCATCGGACC-1	NA_CASSLWGQGYEQYF	2	no	Acute	1	100	100 ( 2 of 2 )
Set3_CCTTCCCTCTGCTGCT-1	CAVPNFGNEKLTF_CASWGGESSYNEQFF	3	no	Acute	1	100	100 ( 3 of 3 )
Set3_CCTTCGATCCCAACGG-1	NA_CASSVASGGSDEQFF	4	no	Acute	1	100	100 ( 4 of 4 )
Set3_CGAACATAGCGAAGGG-1	NA_CASSPRTGGTEEQYF	4	yes	Acute	1	100	100 ( 4 of 4 )
Set3_CGAATGTCAACTTGAC-1	CAADNFNKFYF_CASSVASGGSDEQFF	2	yes	Acute	1	100	100 ( 2 of 2 )
Set3_CGAGAAGTCGGAGCAA-1	CAVNPGGATNKLIF_CASSPRTGGTEEQYF	3	no	Acute	1	100	100 ( 3 of 3 )
Set3_CGATGTAAGGAATCGC-1	CALSDPFLTTDSWGKLQF_CASSLRDFTETQYF	3	yes	Acute	1	100	100 ( 3 of 3 )
Set3_CGCGTTTCAGACGCCT-1	NA_CASSWTEGSYEQYF	1	no	Acute	1	100	100 ( 1 of 1 )
Set3_CGCGTTTGTTTACTCT-1	CAMRESGGGADGLTF_CALGQGAMNTEAFF	2	yes	Acute	1	100	100 ( 2 of 2 )
Set3_CGCGTTTTCACCTCGT-1	CVVNGRTGFQKLVF_CASSQVVGGRGNEQFF	1	no	Acute	1	100	100 ( 1 of 1 )
Set3_CGCTATCTCAGTACGT-1	NA_CASSLQGPPYNEQFF	4	no	Acute	1	100	100 ( 4 of 4 )
Set3_CGCTTCATCCGTCAAA-1	CAEKGAGTALIF_CSVAGTGNRDQPQHF	10	yes	Acute	1	10	10 ( 1 of 10 )
Set3_CGGACGTGTAATCGTC-1	NA_CASSAGDEGYTF	1	no	Acute	1	100	100 ( 1 of 1 )
Set3_CGGAGCTCAGTTAACC-1	CAASAGFGNEKLTF_CASSGDGEAFF	1	no	Acute	1	100	100 ( 1 of 1 )
Set3_CGGAGCTTCCAATGGT-1	CAVELTGGGNKLTF_CASSLWGQGYEQYF	9	no	Acute	1	100	100 ( 9 of 9 )
Set3_CGGAGTCAGTTAAGTG-1	CAASPSVGFGNVLHC_CASTQGGTDTQYF	1	no	Acute	1	100	100 ( 1 of 1 )
Set3_CGGAGTCTCTGGCGTG-1	CAMRDPSNAGGTSYGKLTF_CASSLLSGGETQYF	4	no	Acute	1	100	100 ( 4 of 4 )
Set3_CGGGTCAGTATGGTTC-1	CATKKDSSYKLIF_CASSQEMGQYVPDEQFF	1	no	Acute	1	100	100 ( 1 of 1 )
Set3_CGTAGCGGTTGCCTCT-1	CAVELTGGGNKLTF_CASSLWGQGYEQYF	9	no	Acute	1	100	100 ( 9 of 9 )
Set3_CGTTAGATCATCTGTT-1	CAVELTGGGNKLTF_CASSLWGQGYEQYF	9	no	Acute	1	100	100 ( 9 of 9 )
Set3_CGTTCTGCAATGGAGC-1	CALPEGGYQKVTF_CASSPGGGASQKLFF	4	yes	Acute	1	25	25 ( 1 of 4 )
Set3_CTAACTTAGAAACCTA-1	CAASVRGTYKYIF_NA	1	no	Acute	1	100	100 ( 1 of 1 )
Set3_CTACATTAGTGAACGC-1	NA_CASSPRDTYDEQFF	3	no	Acute	1	100	100 ( 3 of 3 )
Set3_CTCAGAAGTGTGACCC-1	CAMRDPSNAGGTSYGKLTF_CASSLLSGGETQYF	4	no	Acute	1	100	100 ( 4 of 4 )
Set3_CTCGTCAGTGAGGCTA-1	CAASLGNSGNTPLVF_CASSVGWEETQYF	1	no	Acute	1	100	100 ( 1 of 1 )
Set3_CTGATCCGTCTGCAAT-1	NA_CASSLSHPTYNEQFF	1	no	Acute	1	100	100 ( 1 of 1 )
Set3_CTGGTCTCAGATTGCT-1	NA_CASSAPGTEVTDTQYF	2	yes	Acute	1	100	100 ( 2 of 2 )
Set3_CTGTTTACATGCATGT-1	CALNTGNQFYF_CASSLSHSTETQYF	3	yes	Acute	1	100	100 ( 3 of 3 )
Set3_CTGTTTATCGTCACGG-1	CAIQNSGGSNYKLTF_CASSEGSGGPYEQYF	1	no	Acute	1	100	100 ( 1 of 1 )
Set3_CTTAACTCAGCCTGTG-1	CAMRHYRRGNQFYF_CASSSGTSGEPQETQYF	2	no	Acute	1	50	50 ( 1 of 2 )
Set3_CTTAGGACACCTATCC-1	CALSERDDKIIF_CAISDDEGRSSTDTQYF	2	no	Acute	1	100	100 ( 2 of 2 )
Set3_CTTGGCTTCCCAACGG-1	CALGPNNNDMRF_CASSERAPHETQYF	1	no	Acute	1	100	100 ( 1 of 1 )
Set3_CTTTGCGGTTCAGCGC-1	NA_CATSRGLASTDTQYF	5	yes	Acute	1	20	20 ( 1 of 5 )
Set3_GAAACTCTCGTTACAG-1	NA_CASSSQGRGFDEQFF	1	no	Acute	1	100	100 ( 1 of 1 )
Set3_GAATAAGAGACGACGT-1	CAASPGTASKLTF_CASWVDRDPYNEQFF	1	no	Acute	1	100	100 ( 1 of 1 )
Set3_GACAGAGAGACCCACC-1	CAMRDWGLTGGGNKLTF_CASSLAGIDEQFF	1	no	Acute	1	100	100 ( 1 of 1 )
Set3_GACAGAGTCTACTATC-1	CALSGSGNQFYF_CASRGPPHFETQYF	1	no	Acute	1	100	100 ( 1 of 1 )
Set3_GACGGCTTCGTAGGAG-1	CAAIPGSGNTPLVF_CASRLDSSGQFF	1	no	Acute	1	100	100 ( 1 of 1 )
Set3_GACTACAAGAGCAATT-1	NA_CASSPRTGGTEEQYF	4	yes	Acute	1	100	100 ( 4 of 4 )
Set3_GAGGTGATCTTACCTA-1	NA_CASSLLPGSSTNEKLFF	1	no	Acute	1	100	100 ( 1 of 1 )
Set3_GATCGTATCTCCCTGA-1	CALGGSQGNLIF_CASSERDYNEQFF	1	no	Acute	1	100	100 ( 1 of 1 )
Set3_GATGCTACACTCAGGC-1	CAVSGDSSYKLIF_CAISDTGTVNTEAFF	1	no	Acute	1	100	100 ( 1 of 1 )
Set3_GCAAACTCACGTGAGA-1	CALSEGNNDMRF_CATSRGLASTDTQYF	27	yes	Acute	1	7.40741	7.41 ( 2 of 27 )
Set3_GCATACACACCATCCT-1	CALSEGNNDMRF_CATSRGLASTDTQYF	27	yes	Acute	1	7.40741	7.41 ( 2 of 27 )
Set3_GCCAAATGTCTCATCC-1	CAEFPSSASKIIF_CASSFRVYEQYF	1	no	Acute	1	100	100 ( 1 of 1 )
Set3_GCGCAACGTTGTCGCG-1	NA_CASSFGGSLSTEAFF	2	no	Acute	1	50	50 ( 1 of 2 )
Set3_GCGCGATTCAGTTGAC-1	CVVNMGGYSTLTF_CASSDDGQEERGAFF	1	no	Acute	1	100	100 ( 1 of 1 )
Set3_GCTCCTACAATACGCT-1	CAVVGANNLFF_CASSLEPWTAVYEQYF	1	no	Acute	1	100	100 ( 1 of 1 )
Set3_GCTGCAGCAAACAACA-1	CALSDMEYGNKLVF_CASSLTQGEAFF	1	no	Acute	1	100	100 ( 1 of 1 )
Set3_GGAATAAGTCCAGTGC-1	CAVDFRGRGATNKLIF_NA	1	no	Acute	1	100	100 ( 1 of 1 )
Set3_GGACAGACAAGCGTAG-1	CAVVMEYGNKLVF_CASSVTHTSYNEQFF	1	no	Acute	1	100	100 ( 1 of 1 )
Set3_GGAGCAAGTGTGAAAT-1	CAVRDWGGNRDDKIIF_CASSLGTSTDTQYF	1	no	Acute	1	100	100 ( 1 of 1 )
Set3_GGATGTTTCTGCGACG-1	NA_CASSWDGLPNEQFF	1	no	Acute	1	100	100 ( 1 of 1 )
Set3_GGCTGGTTCTTTAGGG-1	CIVRINTGTASKLTF_CASSLYAGQETQYF	1	no	Acute	1	100	100 ( 1 of 1 )
Set3_GGGAATGAGTAGTGCG-1	CAMQPNNNDMRF_CASIQKHPLAGDEQFF	1	no	Acute	1	100	100 ( 1 of 1 )
Set3_GGGCACTCATGCATGT-1	CALSEGGGSSNTGKLIF_CASSSGIRGSYGYTF	1	no	Acute	1	100	100 ( 1 of 1 )
Set3_GGTGAAGCACAACTGT-1	NA_CASSVASGGSDEQFF	4	no	Acute	1	100	100 ( 4 of 4 )
Set3_GGTGCGTTCTGTGCAA-1	CAVRDMEGFTGGGNKLTF_NA	1	no	Acute	1	100	100 ( 1 of 1 )
Set3_GGTGTTATCACCGTAA-1	NA_CASNPDGDSHEQYF	1	no	Acute	1	100	100 ( 1 of 1 )
Set3_GTACGTATCGGCGGTT-1	CALSDPFLTTDSWGKLQF_CASSLRDFTETQYF	3	yes	Acute	1	100	100 ( 3 of 3 )
Set3_GTACTCCCAGGGTATG-1	CAVELTGGGNKLTF_CASSLWGQGYEQYF	9	no	Acute	1	100	100 ( 9 of 9 )
Set3_GTAGGCCCAGTACACT-1	CAVPALNTGANSKLTF_CASNPDGDSHEQYF	2	no	Acute	1	100	100 ( 2 of 2 )
Set3_GTATCTTTCCATGAAC-1	CAVGMTTDSWGKLQF_CASSYFGGDPGEQYF	5	no	Acute	1	100	100 ( 5 of 5 )
Set3_GTCACAAAGGTGCAAC-1	CALNTGNQFYF_CASSLSHSTETQYF	3	yes	Acute	1	100	100 ( 3 of 3 )
Set3_GTCACGGAGACCACGA-1	CAVNPGGATNKLIF_CASSPRTGGTEEQYF	3	no	Acute	1	100	100 ( 3 of 3 )
Set3_GTCACGGCATGTAGTC-1	CAFDADGAAGNKLTF_CATGARENTEAFF	1	no	Acute	1	100	100 ( 1 of 1 )
Set3_GTCATTTGTAGGACAC-1	CACNAGNMLTF_CASNVGALDYGYTF	2	yes	Acute	1	100	100 ( 2 of 2 )
Set3_GTCCTCATCGGGAGTA-1	CAVGMTTDSWGKLQF_CASSYFGGDPGEQYF	5	no	Acute	1	100	100 ( 5 of 5 )
Set3_GTCGTAAAGGTAGCCA-1	CVVSGRYSTLTF_CASRPTGGADTQYF	5	yes	Acute	1	20	20 ( 1 of 5 )
Set3_GTCTTCGTCAAGATCC-1	CAESIHRDDKIIF_CASKKRTDTEAFF	4	no	Acute	1	25	25 ( 1 of 4 )
Set3_GTGAAGGCAGATTGCT-1	NA_CASSVASGGSDEQFF	4	no	Acute	1	100	100 ( 4 of 4 )
Set3_GTGCATAGTCTAAACC-1	CAMRDPSNAGGTSYGKLTF_CASSLLSGGETQYF	4	no	Acute	1	100	100 ( 4 of 4 )
Set3_GTGGGTCAGCACCGCT-1	NA_CSARDPQGHQPQHF	1	no	Acute	1	100	100 ( 1 of 1 )
Set3_GTGTGCGTCCGCAGTG-1	NA_CASSFPRDSLTYNEQFF	1	no	Acute	1	100	100 ( 1 of 1 )
Set3_GTTCATTAGGAGTCTG-1	CAAVYNFNKFYF_CASSSIDLGPQHF	2	no	Acute	1	100	100 ( 2 of 2 )
Set3_GTTCATTGTCTCACCT-1	CALMSGGYQKVTF_CASSLQGPPYNEQFF	7	yes	Acute	1	100	100 ( 7 of 7 )
Set3_TACAGTGCACGTTGGC-1	CAVSDPPDDKIIF_CASSYGSGSQETQYF	2	no	Acute	1	100	100 ( 2 of 2 )
Set3_TACCTTAAGCGTCTAT-1	NA_CASSPRDTYDEQFF	3	no	Acute	1	100	100 ( 3 of 3 )
Set3_TACGGTATCTCGATGA-1	CAVGAIDARLMF_CASSLKEGGSTDTQYF	1	no	Acute	1	100	100 ( 1 of 1 )
Set3_TACTCATGTCACCCAG-1	CAVGMTTDSWGKLQF_CASSYFGGDPGEQYF	5	no	Acute	1	100	100 ( 5 of 5 )
Set3_TACTCATTCCTTGGTC-1	CAFFYRRDDGANNLFF_CAWTLKGNYGYTF	2	no	Acute	1	100	100 ( 2 of 2 )
Set3_TACTCGCTCCGAGCCA-1	CAMREGTTDSWGKLQF_CASSQGGLAGVVYEQYF	1	no	Acute	1	100	100 ( 1 of 1 )
Set3_TAGTGGTGTGCGCTTG-1	CALNTGNQFYF_CASSLSHSTETQYF	3	yes	Acute	1	100	100 ( 3 of 3 )
Set3_TATCAGGGTCCGAACC-1	CALNTGNQFYF_NA	1	no	Acute	1	100	100 ( 1 of 1 )
Set3_TCACAAGTCTGCGACG-1	CAARGNQFYF_CASRPGQSNTEAFF	1	no	Acute	1	100	100 ( 1 of 1 )
Set3_TCGCGAGTCTGTGCAA-1	NA_CASSPRTGGTEEQYF	4	yes	Acute	1	100	100 ( 4 of 4 )
Set3_TCGCGTTTCACTCTTA-1	CAVELTGGGNKLTF_CASSLWGQGYEQYF	9	no	Acute	1	100	100 ( 9 of 9 )
Set3_TCGTACCGTAGCGCTC-1	CAVKLMNTGFQKLVF_CASSLPGGSYEQYF	1	no	Acute	1	100	100 ( 1 of 1 )
Set3_TCGTACCGTCAGCTAT-1	CALRPPTSYGKLTF_CASSLRGDTDTQYF	1	no	Acute	1	100	100 ( 1 of 1 )
Set3_TCGTACCGTTTAAGCC-1	CALSDPFLTTDSWGKLQF_CASSLRDFTETQYF	3	yes	Acute	1	100	100 ( 3 of 3 )
Set3_TCTCTAAGTTTCGCTC-1	NA_CASGTAPNGEQYF	1	no	Acute	1	100	100 ( 1 of 1 )
Set3_TCTTCGGTCTGGTTCC-1	NA_CALGQGAMNTEAFF	1	no	Acute	1	100	100 ( 1 of 1 )
Set3_TGAAAGACATCGGGTC-1	CALSERDDKIIF_CAISDDEGRSSTDTQYF	2	no	Acute	1	100	100 ( 2 of 2 )
Set3_TGACGGCCACCCTATC-1	NA_CASSPRTGGTEEQYF	4	yes	Acute	1	100	100 ( 4 of 4 )
Set3_TGACTTTAGTCATGCT-1	NA_CASSLVVDEQFF	1	no	Acute	1	100	100 ( 1 of 1 )
Set3_TGACTTTGTGAGTATA-1	CAVPNFGNEKLTF_CASWGGESSYNEQFF	3	no	Acute	1	100	100 ( 3 of 3 )
Set3_TGATTTCGTGCCTTGG-1	CAMRESGGGADGLTF_CALGQGAMNTEAFF	2	yes	Acute	1	100	100 ( 2 of 2 )
Set3_TGCCAAACAAAGGCGT-1	CALMSGGYQKVTF_CASSLQGPPYNEQFF	7	yes	Acute	1	100	100 ( 7 of 7 )
Set3_TGCCAAACACCCATGG-1	CALMSGGYQKVTF_CASSLQGPPYNEQFF	7	yes	Acute	1	100	100 ( 7 of 7 )
Set3_TGCGTGGTCGGATGGA-1	CIVRVADTGRRALTF_CASSFFQHKVNEQFF	1	no	Acute	1	100	100 ( 1 of 1 )
Set3_TGGCGCAAGAAGGACA-1	CAVSDPPDDKIIF_CASSYGSGSQETQYF	2	no	Acute	1	100	100 ( 2 of 2 )
Set3_TGTATTCCAACGATCT-1	CVVPKTPQNNDMRF_CASRPLGAGGAFF	1	no	Acute	1	100	100 ( 1 of 1 )
Set3_TTAGGACGTTATGTGC-1	CAFFYRRDDGANNLFF_CAWTLKGNYGYTF	2	no	Acute	1	100	100 ( 2 of 2 )
Set3_TTATGCTAGAAACGCC-1	CALSGVEGGFGNVLHC_CASSQDPTQHNSPLHF	1	yes	Acute	1	100	100 ( 1 of 1 )
Set3_TTCTACATCCCAACGG-1	CAENVGNNARLMF_CASSPDNTGELFF	1	no	Acute	1	100	100 ( 1 of 1 )
Set3_TTCTCAAGTAAATACG-1	NA_CASSAPGTEVTDTQYF	2	yes	Acute	1	100	100 ( 2 of 2 )
Set3_TTCTCAAGTTGGGACA-1	CAVELTGGGNKLTF_CASSLWGQGYEQYF	9	no	Acute	1	100	100 ( 9 of 9 )
Set3_TTCTCAATCTGAAAGA-1	CAVNPGGATNKLIF_CASSPRTGGTEEQYF	3	no	Acute	1	100	100 ( 3 of 3 )
Set3_TTCTTAGCACGTAAGG-1	CAESMGGYNKLIF_CSAREWENTEAFF	2	no	Acute	1	100	100 ( 2 of 2 )
Set3_TTGCCGTCATTGGGCC-1	NA_CASSLWGQGYEQYF	2	no	Acute	1	100	100 ( 2 of 2 )
Set3_TTGTAGGAGTGGTCCC-1	CAGLEYGNKLVF_CASKKRTDTEAFF	1	no	Acute	1	100	100 ( 1 of 1 )
Set3_TTTACTGAGTGTGGCA-1	CACMDSNYQLIW_CASTIGQGSTDTQYF	1	no	Acute	1	100	100 ( 1 of 1 )
Set3_TTTATGCAGAATTGTG-1	CAFFSDGQKLLF_NA	1	no	Acute	1	100	100 ( 1 of 1 )
Set4_AACCATGGTCCATCCT-1	NA_CSARISGRAEQYF	1	no	Recovered	1	100	100 ( 1 of 1 )
Set4_AAGGAGCAGTGTACGG-1	CALSEGNNDMRF_CATSRGLASTDTQYF	67	yes	Recovered	1	4.47761	4.48 ( 3 of 67 )
Set4_ACACCAAAGACTAGGC-1	NA_CASSLRGYEQYF	7	yes	Recovered	1	14.2857	14.29 ( 1 of 7 )
Set4_ACACTGAAGTGTCCCG-1	CATDILFSDGQKLLF_CASSPWTSGDGFQETQYF	95	yes	Recovered	1	2.10526	2.11( 2 of 95 )
Set4_ACGCCAGTCCGGGTGT-1	CALMSGGYQKVTF_CASSLQGPPYNEQFF	2	yes	Recovered	1	100	100 ( 2 of 2 )
Set4_ACGGCCATCTACTATC-1	NA_CASSPRTGGTEEQYF	2	yes	Recovered	1	100	100 ( 2 of 2 )
Set4_ACTGAACTCCAACCAA-1	NA_CASSLVGQGEAEQFF	1	no	Recovered	1	100	100 ( 1 of 1 )
Set4_ACTTTCAGTAAACACA-1	NA_CASSLNDRDSSEEQYF	1	no	Recovered	1	100	100 ( 1 of 1 )
Set4_ACTTTCATCTGCGACG-1	NA_CASSLSGGPETQYF	1	no	Recovered	1	100	100 ( 1 of 1 )
Set4_AGAATAGAGGTCATCT-1	CAADNFNKFYF_CASSVASGGSDEQFF	1	yes	Recovered	1	100	100 ( 1 of 1 )
Set4_AGGGAGTGTATCTGCA-1	CALEGSQGNLIF_CSAPEAGEPYGYTF	3	no	Recovered	1	100	100 ( 3 of 3 )
Set4_AGGTCCGAGCCCGAAA-1	CALSGGNQFYF_CASSQTHSNQPQHF	1	no	Recovered	1	100	100 ( 1 of 1 )
Set4_ATAACGCAGGCGTACA-1	CALRETSGSRLTF_CASSVTSGSRDEQFF	1	no	Recovered	1	100	100 ( 1 of 1 )
Set4_ATCTGCCTCCCTCTTT-1	CARYAGGTSYGKLTF_CASSSDRGSQPQHF	6	yes	Recovered	1	16.6667	16.67 ( 1 of 6 )
Set4_ATTACTCGTCATGCAT-1	CAGLEYGNKLVF_CASSDGAPHQPQHF	4	no	Recovered	1	100	100 ( 4 of 4 )
Set4_CAACCAAGTGGAAAGA-1	CAGGEFNKFYF_CASSFGGGPYNEQFF	2	no	Recovered	1	100	100 ( 2 of 2 )
Set4_CACACAAAGGATTCGG-1	CAASSKNTNAGKSTF_NA	1	no	Recovered	1	100	100 ( 1 of 1 )
Set4_CACACTCAGATGCCTT-1	CAFMETYNTDKLIF_CSVEGRIAGGLQETQYF	1	no	Recovered	1	100	100 ( 1 of 1 )
Set4_CAGATCATCGTGACAT-1	CAMREGGNDMRF_CASSYTGTGFTEAFF	1	no	Recovered	1	100	100 ( 1 of 1 )
Set4_CAGCTGGGTAGCTCCG-1	CILRDGGDDMRF_CASSLDGQEVTDTQYF	1	no	Recovered	1	100	100 ( 1 of 1 )
Set4_CATATGGAGATGTGGC-1	CAMRGRASNTGNQFYF_NA	1	no	Recovered	1	100	100 ( 1 of 1 )
Set4_CATCGAAGTAGCTAAA-1	CALTLPGGTSYGKLTF_NA	1	no	Recovered	1	100	100 ( 1 of 1 )
Set4_CCACGGACAGTCACTA-1	CAASPLGMRF_CASSTGQGNEQYF	1	no	Recovered	1	100	100 ( 1 of 1 )
Set4_CCACTACTCAGGTTCA-1	CAAVPFGNEKLTF_CASSLVGGYYNEQFF	2	no	Recovered	1	50	50 ( 1 of 2 )
Set4_CCCTCCTCACAGATTC-1	CAVFSGNTGKLIF_CSAEGTSSYEQYF	1	no	Recovered	1	100	100 ( 1 of 1 )
Set4_CCGGTAGGTTGATTCG-1	CACNAGNMLTF_CASNVGALDYGYTF	3	yes	Recovered	1	100	100 ( 3 of 3 )
Set4_CCTTCGATCAGCTTAG-1	CAGLEYGNKLVF_CASSDGAPHQPQHF	4	no	Recovered	1	100	100 ( 4 of 4 )
Set4_CGCGGTAAGTGGAGAA-1	CAVSPGLLSSGSARQLTF_CASTSETGTGGYTF	1	no	Recovered	1	100	100 ( 1 of 1 )
Set4_CGCGTTTAGGGTGTTG-1	NA_CASCPAEPRFYNEQFF	1	no	Recovered	1	100	100 ( 1 of 1 )
Set4_CGCTATCAGGAGCGAG-1	CAGLEYGNKLVF_CASSDGAPHQPQHF	4	no	Recovered	1	100	100 ( 4 of 4 )
Set4_CGGACACAGCAATATG-1	CAVRDRDDKIIF_CASSFTPYSNQPQHF	1	no	Recovered	1	100	100 ( 1 of 1 )
Set4_CGGGTCAAGGTTCCTA-1	CAAKQANFGNEKLTF_CASSEGRTEQFF	1	no	Recovered	1	100	100 ( 1 of 1 )
Set4_CGTAGGCTCTAAGCCA-1	CAMSDLAGGYQKVTF_CASSLADSYEQYF	1	no	Recovered	1	100	100 ( 1 of 1 )
Set4_CGTCACTGTCCAGTTA-1	CAGDEMGDMRF_CASSDGDYGYTF	8	yes	Recovered	1	12.5	12.5 ( 1 of 8 )
Set4_CGTCCATTCCACGCAG-1	CAGLEYGNKLVF_CASSDGAPHQPQHF	4	no	Recovered	1	100	100 ( 4 of 4 )
Set4_CGTTCTGAGTTTGCGT-1	CVVLGGQNFVF_CASSPRAGTGLYGYTF	179	yes	Recovered	1	1.67598	1.68 ( 3 of 179 )
Set4_CTACCCACACGGTAAG-1	CALNTGNQFYF_CASSLSHSTETQYF	2	yes	Recovered	1	100	100 ( 2 of 2 )
Set4_CTACCCAGTCAGGACA-1	CAMSDLAGGYQKVTF_NA	1	no	Recovered	1	100	100 ( 1 of 1 )
Set4_CTGCCTATCGGACAAG-1	CALSEPRNNARLMF_CASSFGGGPYNEQFF	1	no	Recovered	1	100	100 ( 1 of 1 )
Set4_GAAACTCTCGGAAACG-1	NA_CASSQVAGETDTQYF	1	no	Recovered	1	100	100 ( 1 of 1 )
Set4_GAACGGAGTCATATGC-1	NA_CASRWTDPYNEQFF	1	no	Recovered	1	100	100 ( 1 of 1 )
Set4_GACACGCGTCCGTGAC-1	CALNTGNQFYF_CASSLSHSTETQYF	2	yes	Recovered	1	100	100 ( 2 of 2 )
Set4_GACAGAGAGCCGCCTA-1	CGTSPSGSARQLTF_CASSIALDPYNEQFF	1	no	Recovered	1	100	100 ( 1 of 1 )
Set4_GACGCGTGTCGGATCC-1	NA_CASSAPGTEVTDTQYF	1	yes	Recovered	1	100	100 ( 1 of 1 )
Set4_GACGGCTGTCCCGACA-1	CAMREGVGGYQKVTF_CSALPLSTDTQYF	26	yes	Recovered	1	3.84615	3.85 ( 1 of 26 )
Set4_GATCGCGTCACTTCAT-1	CATDILFSDGQKLLF_CASSPWTSGDGFQETQYF	95	yes	Recovered	1	2.10526	2.11 ( 2 of 95 )
Set4_GATCGTATCATGCTCC-1	NA_CASSYDSPYEQYF	1	no	Recovered	1	100	100 ( 1 of 1 )
Set4_GCAGCCAGTAGCGTGA-1	CAASWVGGGADGLTF_CASSQAGDTDTQYF	5	no	Recovered	1	20	20 ( 1 of 5 )
Set4_GCATGATGTGTGAAAT-1	CAEVSGHAGNMLTF_CATSQGDTQYF	7	yes	Recovered	1	28.5714	28.57 ( 2 of 7 )
Set4_GCATGCGTCTTGTCAT-1	NA_CASSPRAGTGLYGYTF	48	yes	Recovered	1	2.08333	2.08 ( 1 of 48 )
Set4_GCGACCAAGATAGGAG-1	CALSEWGFGNVLHC_CASREGQGVTDTEAFF	55	yes	Recovered	1	1.81818	1.82 ( 1 of 55 )
Set4_GCTGCGATCTCTAAGG-1	CALSEGNNDMRF_CATSRGLASTDTQYF	67	yes	Recovered	1	4.47761	4.48 ( 3 of 67 )
Set4_GGCCGATTCCCAAGAT-1	CAAGKSTF_CASSRDGDQPQHF	1	no	Recovered	1	100	100 ( 1 of 1 )
Set4_GGGAATGGTAGAGGAA-1	CACNAGNMLTF_CASNVGALDYGYTF	3	yes	Recovered	1	100	100 ( 3 of 3 )
Set4_GGGTTGCGTTGGGACA-1	CAEVSGHAGNMLTF_CATSQGDTQYF	7	yes	Recovered	1	28.5714	28.57 ( 2 of 7 )
Set4_GTAACGTCACTACAGT-1	CALSEGNNDMRF_CATSRGLASTDTQYF	67	yes	Recovered	1	4.47761	4.48 ( 3 of 67 )
Set4_GTAACGTGTTCCACTC-1	CAMRESGGGADGLTF_CALGQGAMNTEAFF	1	yes	Recovered	1	100	100 ( 1 of 1 )
Set4_GTCAAGTGTACTCGCG-1	CAASKGGQKLLF_CASSARTSGVRNEQFF	2	no	Recovered	1	50	50 ( 1 of 2 )
Set4_GTCTCGTGTGGTGTAG-1	CALSESSSGTYKYIF_CASSQDQAGWESAQYF	2	no	Recovered	1	50	50 ( 1 of 2 )
Set4_GTGAAGGAGCCCAATT-1	CAGGEFNKFYF_CASSFGGGPYNEQFF	2	no	Recovered	1	100	100 ( 2 of 2 )
Set4_GTGCATAGTGAAGGCT-1	CAEKGAGTALIF_CSVAGTGNRDQPQHF	29	yes	Recovered	1	3.44828	3.45 ( 1 of 29 )
Set4_GTGCGGTCAGAAGCAC-1	CAGLSNTGNQFYF_CASSERGGPDTQYF	1	no	Recovered	1	100	100 ( 1 of 1 )
Set4_TAGACCACAAACCTAC-1	NA_CASSFTPYSNQPQHF	1	no	Recovered	1	100	100 ( 1 of 1 )
Set4_TAGTTGGCATAACCTG-1	CVVLGGQNFVF_CASSPRAGTGLYGYTF	179	yes	Recovered	1	1.67598	1.68 ( 3 of 179 )
Set4_TCATTTGAGCTAGTGG-1	CACNAGNMLTF_CASNVGALDYGYTF	3	yes	Recovered	1	100	100 ( 3 of 3 )
Set4_TCGGGACCAGCGTCCA-1	NA_CASNVGALDYGYTF	1	no	Recovered	1	100	100 ( 1 of 1 )
Set4_TCTATTGTCATTCACT-1	CAASGGFGNEKLTF_CASSAGGTAAYGYTF	1	no	Recovered	1	100	100 ( 1 of 1 )
Set4_TCTCATAGTGGCGAAT-1	CAVVVRGGADGLTF_CATSRGLASTDTQYF	22	yes	Recovered	1	4.54545	4.55 ( 1 of 22 )
Set4_TCTTCGGAGATGTTAG-1	CALEGSQGNLIF_CSAPEAGEPYGYTF	3	no	Recovered	1	100	100 ( 3 of 3 )
Set4_TGAAAGATCTGTTGAG-1	CAVFPSGAGSYQLTF_CSARGETAQETQYF	2	no	Recovered	1	50	50 ( 1 of 2 )
Set4_TGACGGCAGCCACGCT-1	NA_CASSPRTGGTEEQYF	2	yes	Recovered	1	100	100 ( 2 of 2 )
Set4_TGAGCCGTCCGTACAA-1	CAVSPGLLSSGSARQLTF_NA	1	no	Recovered	1	100	100 ( 1 of 1 )
Set4_TGAGGGAAGGAGTAGA-1	CAGVLPSGQNFVF_NA	1	no	Recovered	1	100	100 ( 1 of 1 )
Set4_TGATTTCTCTTGAGAC-1	CVVLGGQNFVF_CASSPRAGTGLYGYTF	179	yes	Recovered	1	1.67598	1.68 ( 3 of 179 )
Set4_TGCGGGTCATACGCTA-1	CAVARYALNF_CASSPDGSNQPQHF	4	no	Recovered	1	25	25 ( 1 of 4 )
Set4_TGCTACCCAATCTACG-1	CALMSGGYQKVTF_CASSLQGPPYNEQFF	2	yes	Recovered	1	100	100 ( 2 of 2 )
Set4_TGGTTCCAGAGCTTCT-1	NA_CASSQAGDTDTQYF	6	yes	Recovered	1	16.6667	16.67 ( 1 of 6 )
Set4_TGTCCCATCCCTAACC-1	CAGQSDGGSQGNLIF_CASSPWTGVGNTIYF	1	no	Recovered	1	100	100 ( 1 of 1 )
Set4_TTAGGCAGTCTAGAGG-1	CGTAHNAGNNRKLIW_CASTPLRDTQYF	2	no	Recovered	1	50	50 ( 1 of 2 )
Set4_TTCTACAGTCGACTAT-1	CALEGSQGNLIF_CSAPEAGEPYGYTF	3	no	Recovered	1	100	100 ( 3 of 3 )
Set4_TTTCCTCCAGCGAACA-1	CALSDPFLTTDSWGKLQF_CASSLRDFTETQYF	1	yes	Recovered	1	100	100 ( 1 of 1 )
